# Host species determine symbiotic community composition in Antarctic sponges (Porifera: Demospongiae)

**DOI:** 10.1101/2020.03.09.983221

**Authors:** Oriol Sacristán-Soriano, Natalia Pérez Criado, Conxita Avila

## Abstract

The microbiota of four Antarctic sponges, *Dendrilla antarctica, Sphaerotylus antarcticus, Mycale acerata*, and *Hemigellius pilosus*, collected at two South Shetland Islands and at two locations in the Antarctic Peninsula separated by ca. 670 km, were analyzed together with surrounding seawater. We used high throughput sequencing of the V4 region of the 16S rRNA gene common to Bacteria and Archaea to investigate the microbial diversity and community composition. Our study reveals that sponge-associated prokaryote communities are consistently detected within a particular sponge species regardless of the collection site. Their community structure and composition are typical of low microbial abundance (LMA) sponges. We conclude that prokaryote communities from Antarctic sponges are less diverse and differ in their composition compared to those in the water column. Microbiome analysis indicates that Antarctic sponges harbor a strict core consisting of seven OTUs, and a small variable community comprising several tens of OTUs. Two abundant prokaryotes from the variable microbiota that are affiliated to the archaeal and bacterial phyla Thaumarchaeota and Nitrospirae may be involved in the sponge nitrification process and might be relevant components of the nitrogen cycling in Antarctica. The likely generalist nature of dominant microbes and the host-specific structure of symbiont communities suggest that these Antarctic sponges represent different ecological niches for particular microbial enrichments.
