## Supplemental File S2 for "Host species determine symbiotic community composition in Antarctic sponges (Porifera: Demospongiae)"

### Sheet: AntSpo_clones_blast
Local blast of the clones sequenced against the microbiome data
Clone OTU (Sample clone number, OTU, number of sequences and samples where the sequence was found)	Microbiome hit (OTU and number of total reads)	Alignment matches	Identities		Percentage of OTUs above Identity thresholds
Ec2_16s_Otu01|52|hp-ma-sa	Otu00003_313090	250/253	0.99		>=97%	%	>=95% <97%	%	Total_Blast	%	Total_nohit	%
Ec11_16s_Otu02|19|hp-ma	Otu00014_90946	253/253	1		18	100	0	0	18	100	0	0
da6_16s_Otu03|10|da	Otu00004_302348	253/253	1
ma4_16s_Otu04|9|ma	Otu00006_204276	253/253	1
sa4_16s_Otu05|4|sa	Otu00002_368315	253/253	1
da7_16s_Otu06|3|da-sa	Otu00001_722039	252/253	0.99
2w10_16s_Otu07|2|sw	Otu00018_52144	253/253	1
sa1_16s_Otu08|2|sa	Otu00007_203213	253/253	1
da10_16s_Otu09|2|da	Otu00011_113524	253/253	1
Ec15_16s_Otu10|1|hp	Otu00129_1168	252/253	0.99
2w3_16s_Otu11|1|sw	Otu00330_197	251/253	0.99
ma17_16s_Otu12|1|ma	Otu00034_15786	252/253	0.99
2w2_16s_Otu13|1|sw	Otu00050_5826	253/253	1
Ec37_16s_Otu14|1|hp	Otu00019_50137	253/253	1
sa33_16s_Otu15|1|sa	Otu02858_9	249/253	0.98
2w14_16s_Otu16|1|sw	Otu00005_207396	253/253	1
2w11_16s_Otu17|1|sw	Otu00024_25609	251/253	0.99
da13_16s_Otu18|1|da	Otu00033_17259	253/253	1
