## Supplemental Table S1 for "Host species determine symbiotic community composition in Antarctic sponges (Porifera: Demospongiae)"

### Sheet: Sheet1
	Supplemental Table S1	Core microbiome defined at 0.1% relative abundance and 90% prevalence and variable microbiome defined at 0.1% relative abundance and 10-90% prevalence. Abundances across samples are also shown at 0.1% and 1% (in some cases) relative abundances. OTUs in bold represent those with a minimum relative abundance of 1% that were found in 90% of the samples. Sources: Sponges, Dendrilla, Sphaerotylus, Myc…
	SPONGES CORE
	Domain	Phylum	Class	Order	Family	Genus	OTU		Core Abundance	Dant.1660	Dant.1665	Dant.1675	Dant.2668	Dant.2674	Dant.2680	Dant.2686	Dant.3812	Dant.3818	Dant.3824	Dant.3830	Dant.455	Dant.460	Dant.470	Ec.283	Ec.288	Ec.298	Mace.306	Mace.311	Mace.316	Sant.1642	Sant.1647	Sant.1652	Sant.2690	Sant.2695	Sant.321	Sant.324	Sant.329	Sant.334	Sant.3834	Sant.3839	Sant.3844	Mean
1	Bacteria	Proteobacteria	Gammaproteobacteria	Oceanospirillales(100)	Nitrincolaceae(100)	uncultured(100)	Otu00001		0.001	0.777248	0.8339	0.624162	0.575223	0.473374	0.125292	0.173661	0.262667	0.555199	0.42795	0.353269	0.447005	0.597545	0.770922	0.150389	0.215096	0.0859851	0.272964	0.934533	0.91411	0.731292	0.751677	0.737808	0.648973	0.624979	0.629823	0.635789	0.642096	0.532173	0.110113	0.140187	0.104527	0.495623
2	Bacteria	Proteobacteria	Gammaproteobacteria	UBA10353_marine_group(100)	UBA10353_marine_group_fa(100)	UBA10353_marine_group_ge(100)	Otu00002
3	Bacteria	Bacteroidetes	Bacteroidia	Flavobacteriales(100)	Flavobacteriaceae(100)	Polaribacter_1(94)	Otu00005
4	Bacteria	Proteobacteria	Gammaproteobacteria	Betaproteobacteriales(100)	EC94(100)	EC94_ge(100)	Otu00006
5	Bacteria	Proteobacteria	Gammaproteobacteria	Gammaproteobacteria_unclassified(100)	Gammaproteobacteria_unclassified(100)	Gammaproteobacteria_unclassified(100)	Otu00007
6	Bacteria	Proteobacteria	Gammaproteobacteria	Oceanospirillales(100)	Nitrincolaceae(100)	uncultured(100)	Otu00008
7	Bacteria	Proteobacteria	Alphaproteobacteria	Rhodobacterales(100)	Rhodobacteraceae(100)	Sulfitobacter(89)	Otu00018
	SPONGES VARIABLE
	Domain	Phylum	Class	Order	Family	Genus	OTU		Variable Abundance	Dant.1660	Dant.1665	Dant.1675	Dant.2668	Dant.2674	Dant.2680	Dant.2686	Dant.3812	Dant.3818	Dant.3824	Dant.3830	Dant.455	Dant.460	Dant.470	Ec.283	Ec.288	Ec.298	Mace.306	Mace.311	Mace.316	Sant.1642	Sant.1647	Sant.1652	Sant.2690	Sant.2695	Sant.321	Sant.324	Sant.329	Sant.334	Sant.3834	Sant.3839	Sant.3844	Mean
1	Archaea	Thaumarchaeota	Nitrososphaeria	Nitrosopumilales(100)	Nitrosopumilaceae(100)	Candidatus_Nitrosopumilus(100)	Otu00003		0.001	0.17748	0.130251	0.273458	0.350343	0.455212	0.748561	0.682467	0.665558	0.391835	0.377339	0.554914	0.510686	0.370918	0.190626	0.796493	0.727169	0.850124	0.674697	0.039079	0.0451963	0.224082	0.2173	0.212265	0.272717	0.335942	0.335334	0.33579	0.323594	0.435815	0.238957	0.226989	0.207744	0.386842
2	Bacteria	Proteobacteria	Alphaproteobacteria	Puniceispirillales(100)	SAR116_clade(100)	SAR116_clade_ge(100)	Otu00004
3	Bacteria	Bacteroidetes	Bacteroidia	Flavobacteriales(100)	Flavobacteriaceae(100)	Flavobacteriaceae_unclassified(100)	Otu00009
4	Bacteria	Proteobacteria	Alphaproteobacteria	SAR11_clade(100)	Clade_I(100)	Clade_Ia(100)	Otu00010
5	Bacteria	Proteobacteria	Alphaproteobacteria	Alphaproteobacteria_unclassified(98)	Alphaproteobacteria_unclassified(98)	Alphaproteobacteria_unclassified(98)	Otu00011
6	Bacteria	Bacteroidetes	Bacteroidia	Flavobacteriales(100)	Flavobacteriaceae(100)	Polaribacter_3(99)	Otu00013
7	Bacteria	Proteobacteria	Gammaproteobacteria	UBA10353_marine_group(100)	UBA10353_marine_group_fa(100)	UBA10353_marine_group_ge(100)	Otu00014
8	Bacteria	Proteobacteria	Gammaproteobacteria	Cellvibrionales(100)	Porticoccaceae(100)	SAR92_clade(100)	Otu00016
9	Bacteria	Proteobacteria	Gammaproteobacteria	Oceanospirillales(100)	Pseudohongiellaceae(100)	Pseudohongiella(100)	Otu00019
10	Bacteria	Proteobacteria	Gammaproteobacteria	Thiomicrospirales(100)	Thioglobaceae(100)	SUP05_cluster(100)	Otu00020
11	Bacteria	Bacteroidetes	Bacteroidia	Flavobacteriales(100)	Cryomorphaceae(100)	uncultured(100)	Otu00022
12	Bacteria	Nitrospirae	Nitrospira	Nitrospirales(100)	Nitrospiraceae(100)	Nitrospira(100)	Otu00023
13	Bacteria	Proteobacteria	Alphaproteobacteria	Rhodobacterales(100)	Rhodobacteraceae(100)	Planktomarina(95)	Otu00024
14	Bacteria	Proteobacteria	Alphaproteobacteria	Rhodobacterales(100)	Rhodobacteraceae(100)	Loktanella(100)	Otu00025
15	Bacteria	Bacteroidetes	Bacteroidia	Flavobacteriales(100)	Flavobacteriaceae(100)	Ulvibacter(100)	Otu00026
16	Bacteria	Proteobacteria	Gammaproteobacteria	Oceanospirillales(100)	Endozoicomonadaceae(100)	Kistimonas(100)	Otu00027
17	Bacteria	Proteobacteria	Gammaproteobacteria	Oceanospirillales(100)	Kangiellaceae(100)	uncultured(100)	Otu00028
18	Bacteria	Bacteroidetes	Bacteroidia	Flavobacteriales(100)	Cryomorphaceae(100)	uncultured(100)	Otu00030
19	Bacteria	Proteobacteria	Gammaproteobacteria	Thiomicrospirales(100)	Thioglobaceae(100)	SUP05_cluster(100)	Otu00031
20	Bacteria	Proteobacteria	Alphaproteobacteria	Alphaproteobacteria_unclassified(100)	Alphaproteobacteria_unclassified(100)	Alphaproteobacteria_unclassified(100)	Otu00033
21	Bacteria	Proteobacteria	Gammaproteobacteria	Cellvibrionales(99)	Cellvibrionales_unclassified(99)	Cellvibrionales_unclassified(99)	Otu00034
22	Bacteria	Bacteroidetes	Bacteroidia	Flavobacteriales(100)	Flavobacteriaceae(100)	NS5_marine_group(100)	Otu00035
23	Bacteria	Bacteroidetes	Bacteroidia	Flavobacteriales(100)	Flavobacteriaceae(100)	uncultured(100)	Otu00042
24	Bacteria	Bacteria_unclassified	Bacteria_unclassified	Bacteria_unclassified(100)	Bacteria_unclassified(100)	Bacteria_unclassified(100)	Otu00043
25	Bacteria	Proteobacteria	Alphaproteobacteria	Alphaproteobacteria_unclassified(73)	Alphaproteobacteria_unclassified(73)	Alphaproteobacteria_unclassified(73)	Otu00045
26	Bacteria	Proteobacteria	Gammaproteobacteria	Gammaproteobacteria_unclassified(100)	Gammaproteobacteria_unclassified(100)	Gammaproteobacteria_unclassified(100)	Otu00051
27	Bacteria	Bacteroidetes	Bacteroidia	Flavobacteriales(100)	Flavobacteriaceae(100)	Polaribacter_4(97)	Otu00053
28	Bacteria	Proteobacteria	Gammaproteobacteria	Cellvibrionales(100)	Halieaceae(100)	OM60(NOR5)_clade(99)	Otu00055
29	Bacteria	Proteobacteria	Gammaproteobacteria	Gammaproteobacteria_unclassified(75)	Gammaproteobacteria_unclassified(75)	Gammaproteobacteria_unclassified(75)	Otu00056
30	Bacteria	Proteobacteria	Gammaproteobacteria	Betaproteobacteriales(100)	Methylophilaceae(100)	OM43_clade(100)	Otu00057
31	Bacteria	Proteobacteria	Alphaproteobacteria	Puniceispirillales(100)	SAR116_clade(100)	SAR116_clade_ge(100)	Otu00062
32	Bacteria	Proteobacteria	Gammaproteobacteria	Gammaproteobacteria_unclassified(58)	Gammaproteobacteria_unclassified(58)	Gammaproteobacteria_unclassified(58)	Otu00066
33	Bacteria	Proteobacteria	Gammaproteobacteria	Gammaproteobacteria_unclassified(100)	Gammaproteobacteria_unclassified(100)	Gammaproteobacteria_unclassified(100)	Otu00067
34	Bacteria	Proteobacteria	Gammaproteobacteria	Thiotrichales(100)	Thiotrichaceae(100)	Cocleimonas(100)	Otu00068
35	Bacteria	Proteobacteria	Deltaproteobacteria	Bdellovibrionales(83)	Bdellovibrionaceae(83)	Bdellovibrio(83)	Otu00071
36	Bacteria	Proteobacteria	Gammaproteobacteria	Betaproteobacteriales(100)	EC94(100)	EC94_ge(100)	Otu00074
37	Bacteria	Bacteria_unclassified	Bacteria_unclassified	Bacteria_unclassified(100)	Bacteria_unclassified(100)	Bacteria_unclassified(100)	Otu00075
38	Bacteria	Actinobacteria	Acidimicrobiia	Microtrichales(100)	Microtrichaceae(100)	Sva0996_marine_group(100)	Otu00079
39	Bacteria	Proteobacteria	Deltaproteobacteria	SAR324_clade(Marine_group_B)(100)	SAR324_clade(Marine_group_B)_fa(100)	SAR324_clade(Marine_group_B)_ge(100)	Otu00080
40	Bacteria	Proteobacteria	Gammaproteobacteria	Oceanospirillales(100)	Nitrincolaceae(100)	uncultured(98)	Otu00081
41	Bacteria	Nitrospinae	Nitrospinia	Nitrospinales(100)	Nitrospinaceae(100)	LS-NOB(100)	Otu00085
42	Bacteria	Proteobacteria	Gammaproteobacteria	Oceanospirillales(100)	Nitrincolaceae(100)	uncultured(100)	Otu00086
43	Bacteria	Proteobacteria	Alphaproteobacteria	Puniceispirillales(53)	SAR116_clade(53)	SAR116_clade_ge(53)	Otu00087
44	Bacteria	Proteobacteria	Gammaproteobacteria	JTB23(75)	JTB23_fa(75)	JTB23_ge(75)	Otu00088
45	Bacteria	Proteobacteria	Gammaproteobacteria	Oceanospirillales(100)	Endozoicomonadaceae(99)	Endozoicomonas(99)	Otu00092
46	Bacteria	Spirochaetes	Spirochaetia	Spirochaetales(100)	Spirochaetaceae(100)	Spirochaeta_2(100)	Otu00099
47	Archaea	Thaumarchaeota	Nitrososphaeria	Nitrosopumilales(100)	Nitrosopumilaceae(100)	Candidatus_Nitrosopumilus(100)	Otu00100
48	Bacteria	Proteobacteria	Alphaproteobacteria	Alphaproteobacteria_unclassified(97)	Alphaproteobacteria_unclassified(97)	Alphaproteobacteria_unclassified(97)	Otu00102
49	Bacteria	Proteobacteria	Gammaproteobacteria	Oceanospirillales(100)	Saccharospirillaceae(100)	Reinekea(100)	Otu00107
50	Bacteria	Proteobacteria	Gammaproteobacteria	Gammaproteobacteria_unclassified(65)	Gammaproteobacteria_unclassified(65)	Gammaproteobacteria_unclassified(65)	Otu00118
51	Bacteria	Proteobacteria	Gammaproteobacteria	Oceanospirillales(96)	Nitrincolaceae(95)	Nitrincolaceae_unclassified(91)	Otu00123
52	Bacteria	Proteobacteria	Deltaproteobacteria	Bdellovibrionales(100)	Bacteriovoracaceae(100)	Peredibacter(100)	Otu00136
53	Bacteria	Proteobacteria	Gammaproteobacteria	Oceanospirillales(98)	Oceanospirillales_unclassified(63)	Oceanospirillales_unclassified(63)	Otu00138
54	Bacteria	Proteobacteria	Gammaproteobacteria	Gammaproteobacteria_unclassified(92)	Gammaproteobacteria_unclassified(92)	Gammaproteobacteria_unclassified(92)	Otu00165
55	Bacteria	Proteobacteria	Gammaproteobacteria	UBA10353_marine_group(100)	UBA10353_marine_group_fa(100)	UBA10353_marine_group_ge(100)	Otu00170
56	Bacteria	Proteobacteria	Gammaproteobacteria	Oceanospirillales(100)	Pseudohongiellaceae(98)	Pseudohongiella(98)	Otu00201
	DENDRILLA CORE
	Domain	Phylum	Class	Order	Family	Genus	OTU		Core Abundance	Dant.1660	Dant.1665	Dant.1675	Dant.2668	Dant.2674	Dant.2680	Dant.2686	Dant.3812	Dant.3818	Dant.3824	Dant.3830	Dant.455	Dant.460	Dant.470	Mean
1	Bacteria	Proteobacteria	Gammaproteobacteria	Oceanospirillales(100)	Nitrincolaceae(100)	uncultured(100)	Otu00001		0.001	0.88567	0.929346	0.815852	0.603055	0.745198	0.610863	0.508787	0.496571	0.871174	0.54342	0.51612	0.824895	0.893155	0.8377	0.720129
2	Bacteria	Proteobacteria	Gammaproteobacteria	UBA10353_marine_group(100)	UBA10353_marine_group_fa(100)	UBA10353_marine_group_ge(100)	Otu00002		0.01	0.836085	0.868021	0.634915	0.574387	0.510135	0.1077	0.196497	0.366662	0.684766	0.412049	0.349089	0.416095	0.587628	0.73834	0.520169
3	Bacteria	Proteobacteria	Alphaproteobacteria	Puniceispirillales(100)	SAR116_clade(100)	SAR116_clade_ge(100)	Otu00004
4	Bacteria	Bacteroidetes	Bacteroidia	Flavobacteriales(100)	Flavobacteriaceae(100)	Polaribacter_1(94)	Otu00005
5	Bacteria	Proteobacteria	Gammaproteobacteria	Betaproteobacteriales(100)	EC94(100)	EC94_ge(100)	Otu00006
6	Bacteria	Proteobacteria	Gammaproteobacteria	Oceanospirillales(100)	Nitrincolaceae(100)	uncultured(100)	Otu00008
7	Bacteria	Proteobacteria	Alphaproteobacteria	SAR11_clade(100)	Clade_I(100)	Clade_Ia(100)	Otu00010
8	Bacteria	Bacteroidetes	Bacteroidia	Flavobacteriales(100)	Flavobacteriaceae(100)	Polaribacter_3(99)	Otu00013
9	Bacteria	Proteobacteria	Gammaproteobacteria	Cellvibrionales(100)	Porticoccaceae(100)	SAR92_clade(100)	Otu00016
10	Bacteria	Proteobacteria	Alphaproteobacteria	Rhodobacterales(100)	Rhodobacteraceae(100)	Sulfitobacter(89)	Otu00018
	SPHAEROTYLUS CORE
	Domain	Phylum	Class	Order	Family	Genus	OTU		Core Abundance	Sant.1642	Sant.1647	Sant.1652	Sant.2690	Sant.2695	Sant.321	Sant.324	Sant.329	Sant.334	Sant.3834	Sant.3839	Sant.3844	Mean
1	Bacteria	Proteobacteria	Gammaproteobacteria	Oceanospirillales(100)	Nitrincolaceae(100)	uncultured(100)	Otu00001		0.001	0.906967	0.922678	0.904744	0.85077	0.885594	0.916238	0.925129	0.919182	0.910614	0.330642	0.353231	0.298041	0.760319
2	Bacteria	Proteobacteria	Gammaproteobacteria	UBA10353_marine_group(100)	UBA10353_marine_group_fa(100)	UBA10353_marine_group_ge(100)	Otu00002		0.01	0.262154	0.395862	0.335733	0.312974	0.376332	0.342193	0.443243	0.422953	0.522598	0.296673	0.32519	0.276042	0.359329
3	Archaea	Thaumarchaeota	Nitrososphaeria	Nitrosopumilales(100)	Nitrosopumilaceae(100)	Candidatus_Nitrosopumilus(100)	Otu00003
4	Bacteria	Bacteroidetes	Bacteroidia	Flavobacteriales(100)	Flavobacteriaceae(100)	Polaribacter_1(94)	Otu00005
5	Bacteria	Proteobacteria	Gammaproteobacteria	Betaproteobacteriales(100)	EC94(100)	EC94_ge(100)	Otu00006
6	Bacteria	Proteobacteria	Gammaproteobacteria	Gammaproteobacteria_unclassified(100)	Gammaproteobacteria_unclassified(100)	Gammaproteobacteria_unclassified(100)	Otu00007
7	Bacteria	Proteobacteria	Gammaproteobacteria	Oceanospirillales(100)	Nitrincolaceae(100)	uncultured(100)	Otu00008
8	Bacteria	Nitrospirae	Nitrospira	Nitrospirales(100)	Nitrospiraceae(100)	Nitrospira(100)	Otu00023
9	Bacteria	Proteobacteria	Gammaproteobacteria	Thiomicrospirales(100)	Thioglobaceae(100)	SUP05_cluster(100)	Otu00031
10	Bacteria	Proteobacteria	Gammaproteobacteria	Gammaproteobacteria_unclassified(100)	Gammaproteobacteria_unclassified(100)	Gammaproteobacteria_unclassified(100)	Otu00051
	SEAWATER CORE
	Domain	Phylum	Class	Order	Family	Genus	OTU		Core Abundance	SW.1636	SW.1639	SW.1641	SW.2751	SW.2753	SW.2755	SW.3850	SW.3852	SW.3854	SW.421	SW.423	SW.425	Mean
1	Bacteria	Proteobacteria	Gammaproteobacteria	Oceanospirillales(100)	Nitrincolaceae(100)	uncultured(100)	Otu00001		0.001	0.461444	0.393012	0.458385	0.702339	0.644775	0.492904	0.745559	0.743564	0.733173	0.816859	0.819766	0.845071	0.654737
2	Bacteria	Proteobacteria	Gammaproteobacteria	UBA10353_marine_group(100)	UBA10353_marine_group_fa(100)	UBA10353_marine_group_ge(100)	Otu00002		0.01	0.364895	0.286415	0.343352	0.52104	0.469841	0.359538	0.548663	0.550354	0.536923	0.626194	0.657199	0.639892	0.492026
3	Bacteria	Bacteroidetes	Bacteroidia	Flavobacteriales(100)	Flavobacteriaceae(100)	Polaribacter_1(94)	Otu00005
4	Bacteria	Proteobacteria	Gammaproteobacteria	Betaproteobacteriales(100)	EC94(100)	EC94_ge(100)	Otu00006
5	Bacteria	Proteobacteria	Gammaproteobacteria	Oceanospirillales(100)	Nitrincolaceae(100)	uncultured(100)	Otu00008
6	Bacteria	Proteobacteria	Alphaproteobacteria	SAR11_clade(100)	Clade_I(100)	Clade_Ia(100)	Otu00010
7	Bacteria	Proteobacteria	Gammaproteobacteria	Cellvibrionales(100)	Porticoccaceae(100)	SAR92_clade(100)	Otu00016
8	Bacteria	Proteobacteria	Alphaproteobacteria	Rhodobacterales(100)	Rhodobacteraceae(100)	Sulfitobacter(89)	Otu00018
9	Bacteria	Proteobacteria	Gammaproteobacteria	Thiomicrospirales(100)	Thioglobaceae(100)	SUP05_cluster(100)	Otu00020
10	Bacteria	Bacteroidetes	Bacteroidia	Flavobacteriales(100)	Cryomorphaceae(100)	uncultured(100)	Otu00022
11	Bacteria	Proteobacteria	Alphaproteobacteria	Rhodobacterales(100)	Rhodobacteraceae(100)	Planktomarina(95)	Otu00024
12	Bacteria	Proteobacteria	Alphaproteobacteria	Rhodobacterales(100)	Rhodobacteraceae(100)	Loktanella(100)	Otu00025
13	Bacteria	Bacteroidetes	Bacteroidia	Flavobacteriales(100)	Flavobacteriaceae(100)	Ulvibacter(100)	Otu00026
14	Bacteria	Bacteroidetes	Bacteroidia	Flavobacteriales(100)	Flavobacteriaceae(100)	NS5_marine_group(100)	Otu00035
15	Bacteria	Proteobacteria	Alphaproteobacteria	SAR11_clade(100)	uncultured(100)	uncultured_ge(100)	Otu00049
16	Bacteria	Proteobacteria	Alphaproteobacteria	Rhodobacterales(100)	Rhodobacteraceae(100)	Ascidiaceihabitans(99)	Otu00054
17	Bacteria	Proteobacteria	Gammaproteobacteria	Cellvibrionales(100)	Halieaceae(100)	OM60(NOR5)_clade(99)	Otu00055
18	Bacteria	Proteobacteria	Alphaproteobacteria	Rhodobacterales(100)	Rhodobacteraceae(100)	Amylibacter(94)	Otu00059
