## Supplemental Table S2 for "Host species determine symbiotic community composition in Antarctic sponges (Porifera: Demospongiae)"

### Sheet: Compiled
Supplemental Table S2		Significantly different abundant OTUs in multiple comparisons among sources according to the false discovery rate (FDR) probabilities. Mean sequence count for the corresponding source is provided with colored values representing higher counts than the other sources compared. The taxonomy affiliation of each OTU is also shown with the percentage identity in parenthesis. Sources: sponges, seawater,…
SEAWATER VS SPONGES
OTU	Test-Statistic	P	FDR_P	Sponge_mean	Seawater_mean	taxonomy
Otu00002	52	0.000999001	0.00234381	6255.22	106.917	Bacteria(100);Proteobacteria(100);Gammaproteobacteria(100);UBA10353_marine_group(100);UBA10353_marine_group_fa(100);UBA10353_marine_group_ge(100);
Otu00005	6	0.000999001	0.00234381	1368.25	7412.08	Bacteria(100);Bacteroidetes(100);Bacteroidia(100);Flavobacteriales(100);Flavobacteriaceae(100);Polaribacter_1(94);
Otu00006	103	0.027972	0.0449025	3513.22	132.167	Bacteria(100);Proteobacteria(100);Gammaproteobacteria(100);Betaproteobacteriales(100);EC94(100);EC94_ge(100);
Otu00007	82	0.003996	0.0078631	3391.25	58.4167	Bacteria(100);Proteobacteria(100);Gammaproteobacteria(100);Gammaproteobacteria_unclassified(100);Gammaproteobacteria_unclassified(100);Gammaproteobacteria_unclassified(100);
Otu00008	0	0.000999001	0.00234381	366.062	7223.83	Bacteria(100);Proteobacteria(100);Gammaproteobacteria(100);Oceanospirillales(100);Nitrincolaceae(100);uncultured(100);
Otu00010	0	0.000999001	0.00234381	225.625	6096.58	Bacteria(100);Proteobacteria(100);Alphaproteobacteria(100);SAR11_clade(100);Clade_I(100);Clade_Ia(100);
Otu00012	111.5	0.028971	0.0453137	1561.88	19.5	Bacteria(100);Proteobacteria(100);Gammaproteobacteria(100);UBA10353_marine_group(100);UBA10353_marine_group_fa(100);UBA10353_marine_group_ge(100);
Otu00014	90	0.00599401	0.0110798	1746.03	53.5	Bacteria(100);Proteobacteria(100);Gammaproteobacteria(100);UBA10353_marine_group(100);UBA10353_marine_group_fa(100);UBA10353_marine_group_ge(100);
Otu00015	93	0.004995	0.00952173	25.25	2412.33	Bacteria(100);Proteobacteria(100);Gammaproteobacteria(100);Alteromonadales(100);Pseudoalteromonadaceae(100);Pseudoalteromonas(100);
Otu00016	0	0.000999001	0.00234381	71.375	2627.42	Bacteria(100);Proteobacteria(100);Gammaproteobacteria(100);Cellvibrionales(100);Porticoccaceae(100);SAR92_clade(100);
Otu00018	0	0.000999001	0.00234381	143.5	2538.83	Bacteria(100);Proteobacteria(100);Alphaproteobacteria(100);Rhodobacterales(100);Rhodobacteraceae(100);Sulfitobacter(89);
Otu00020	44	0.000999001	0.00234381	127.375	1802.67	Bacteria(100);Proteobacteria(100);Gammaproteobacteria(100);Thiomicrospirales(100);Thioglobaceae(100);SUP05_cluster(100);
Otu00021	101	0.018981	0.0321623	23.8438	2627.08	Bacteria(100);Bacteroidetes(100);Bacteroidia(100);Flavobacteriales(100);Flavobacteriaceae(100);Kordia(100);
Otu00022	20	0.000999001	0.00234381	134.281	1840.83	Bacteria(100);Bacteroidetes(100);Bacteroidia(100);Flavobacteriales(100);Cryomorphaceae(100);uncultured(100);
Otu00024	4.5	0.000999001	0.00234381	83.25	1044.67	Bacteria(100);Proteobacteria(100);Alphaproteobacteria(100);Rhodobacterales(100);Rhodobacteraceae(100);Planktomarina(95);
Otu00025	35.5	0.000999001	0.00234381	81.5625	1123.5	Bacteria(100);Proteobacteria(100);Alphaproteobacteria(100);Rhodobacterales(100);Rhodobacteraceae(100);Loktanella(100);
Otu00026	13	0.000999001	0.00234381	94.3125	801.5	Bacteria(100);Bacteroidetes(100);Bacteroidia(100);Flavobacteriales(100);Flavobacteriaceae(100);Ulvibacter(100);
Otu00028	92	0.00899101	0.0161309	77.3125	860.083	Bacteria(100);Proteobacteria(100);Gammaproteobacteria(100);Oceanospirillales(100);Kangiellaceae(100);uncultured(100);
Otu00029	27	0.000999001	0.00234381	45.3125	992.667	Bacteria(100);Proteobacteria(100);Gammaproteobacteria(100);Alteromonadales(100);Alteromonadaceae(100);Paraglaciecola(100);
Otu00030	56.5	0.001998	0.0040626	71.7812	929.833	Bacteria(100);Bacteroidetes(100);Bacteroidia(100);Flavobacteriales(100);Cryomorphaceae(100);uncultured(100);
Otu00035	4	0.000999001	0.00234381	41.4375	588.833	Bacteria(100);Bacteroidetes(100);Bacteroidia(100);Flavobacteriales(100);Flavobacteriaceae(100);NS5_marine_group(100);
Otu00036	22	0.000999001	0.00234381	21.625	489.25	Bacteria(100);Bacteroidetes(100);Bacteroidia(100);Flavobacteriales(100);NS9_marine_group(100);NS9_marine_group_ge(100);
Otu00040	84.5	0.001998	0.0040626	149.906	0.416667	Archaea(100);Thaumarchaeota(100);Nitrososphaeria(100);Nitrosopumilales(100);Nitrosopumilaceae(100);Candidatus_Nitrosopumilus(100);
Otu00042	63	0.000999001	0.00234381	53.125	318.25	Bacteria(100);Bacteroidetes(100);Bacteroidia(100);Flavobacteriales(100);Flavobacteriaceae(100);uncultured(100);
Otu00044	27	0.000999001	0.00234381	7.09375	360.333	Bacteria(100);Proteobacteria(100);Gammaproteobacteria(100);SAR86_clade(100);SAR86_clade_fa(100);SAR86_clade_ge(100);
Otu00046	5	0.000999001	0.00234381	9.125	359.333	Bacteria(100);Proteobacteria(100);Gammaproteobacteria(100);OM182_clade(100);OM182_clade_fa(100);OM182_clade_ge(100);
Otu00047	65	0.001998	0.0040626	12.5938	242.083	Bacteria(100);Proteobacteria(100);Gammaproteobacteria(100);Alteromonadales(100);Colwelliaceae(100);Colwellia(99);
Otu00048	7.5	0.000999001	0.00234381	11.9688	218.25	Bacteria(100);Proteobacteria(100);Gammaproteobacteria(100);Betaproteobacteriales(100);Methylophilaceae(100);OM43_clade(100);
Otu00049	0	0.000999001	0.00234381	8.4375	275.833	Bacteria(100);Proteobacteria(100);Alphaproteobacteria(100);SAR11_clade(100);uncultured(100);uncultured_ge(100);
Otu00050	44.5	0.000999001	0.00234381	15.625	241.5	Bacteria(100);Proteobacteria(100);Alphaproteobacteria(100);Puniceispirillales(100);SAR116_clade(100);SAR116_clade_ge(100);
Otu00051	103.5	0.016983	0.029599	97.5938	1.91667	Bacteria(100);Proteobacteria(100);Gammaproteobacteria(100);Gammaproteobacteria_unclassified(100);Gammaproteobacteria_unclassified(100);Gammaproteobacteria_unclassified(100);
Otu00052	18	0.000999001	0.00234381	4.09375	197.667	Bacteria(100);Proteobacteria(100);Gammaproteobacteria(100);Alteromonadales(100);Colwelliaceae(100);Colwellia(100);
Otu00053	82	0.001998	0.0040626	94.4688	57	Bacteria(100);Bacteroidetes(100);Bacteroidia(100);Flavobacteriales(100);Flavobacteriaceae(100);Polaribacter_4(97);
Otu00054	3	0.000999001	0.00234381	16.6875	231.25	Bacteria(100);Proteobacteria(100);Alphaproteobacteria(100);Rhodobacterales(100);Rhodobacteraceae(100);Ascidiaceihabitans(99);
Otu00055	24	0.000999001	0.00234381	33.25	135.833	Bacteria(100);Proteobacteria(100);Gammaproteobacteria(100);Cellvibrionales(100);Halieaceae(100);OM60(NOR5)_clade(99);
Otu00059	3	0.000999001	0.00234381	19.8125	177.083	Bacteria(100);Proteobacteria(100);Alphaproteobacteria(100);Rhodobacterales(100);Rhodobacteraceae(100);Amylibacter(94);
Otu00060	59.5	0.000999001	0.00234381	6.1875	241.75	Bacteria(100);Proteobacteria(100);Gammaproteobacteria(100);OM182_clade(100);OM182_clade_fa(100);OM182_clade_ge(100);
Otu00061	41.5	0.000999001	0.00234381	7.5	203.167	Bacteria(100);Cyanobacteria(100);Oxyphotobacteria(100);Oxyphotobacteria_unclassified(100);Oxyphotobacteria_unclassified(100);Oxyphotobacteria_unclassified(100);
Otu00063	104	0.020979	0.034587	9.28125	181.333	Bacteria(100);Proteobacteria(100);Gammaproteobacteria(100);Cellvibrionales(100);Spongiibacteraceae(100);uncultured(100);
DENDRILLA VS LOCATIONS
OTU	Test-Statistic	P	FDR_P
No significant differences
SPHAEROTYLUS VS LOCATIONS
OTU	Test-Statistic	P	FDR_P
No significant differences
SPHAEROTYLUS VS DENDRILLA VS MYCALE VS HEMIGELLIUS (Deception Island)
OTU	Test-Statistic	P	FDR_P
No significant differences
SPHAEROTYLUS VS DENDRILLA VS MYCALE VS HEMIGELLIUS
OTU	Test-Statistic	P	FDR_P	Sant_mean	Dant_mean	Mace_mean	Hpil_mean	taxonomy
Otu00001	26.4272	7.7618e-06	0.000295088	194.167	24396.5	656.667	2589.33	Bacteria(100);Proteobacteria(100);Gammaproteobacteria(100);Oceanospirillales(100);Nitrincolaceae(100);uncultured(100);
Otu00002	16.9804	0.000713349	0.00255966	16459.7	134.357	129.333	127.333	Bacteria(100);Proteobacteria(100);Gammaproteobacteria(100);UBA10353_marine_group(100);UBA10353_marine_group_fa(100);UBA10353_marine_group_ge(100);
Otu00003	23.2355	3.60659e-05	0.000295088	9989	48.3571	4438	12920	Archaea(100);Thaumarchaeota(100);Nitrososphaeria(100);Nitrosopumilales(100);Nitrosopumilaceae(100);Candidatus_Nitrosopumilus(100);
Otu00004	23.3913	3.34673e-05	0.000295088	34.4167	8464.43	41.6667	41	Bacteria(100);Proteobacteria(100);Alphaproteobacteria(100);Puniceispirillales(100);SAR116_clade(100);SAR116_clade_ge(100);
Otu00006	16.5031	0.000894084	0.00272696	87.25	113.5	34078	2517.67	Bacteria(100);Proteobacteria(100);Gammaproteobacteria(100);Betaproteobacteriales(100);EC94(100);EC94_ge(100);
Otu00007	22.5973	4.89904e-05	0.000298841	8925	75.6429	61	59.3333	Bacteria(100);Proteobacteria(100);Gammaproteobacteria(100);Gammaproteobacteria_unclassified(100);Gammaproteobacteria_unclassified(100);Gammaproteobacteria_unclassified(100);
Otu00008	11.049	0.0114638	0.0212798	263.083	412	327.667	602	Bacteria(100);Proteobacteria(100);Gammaproteobacteria(100);Oceanospirillales(100);Nitrincolaceae(100);uncultured(100);
Otu00009	17.0389	0.000693858	0.00255966	17.6667	4140.14	17.6667	16.6667	Bacteria(100);Bacteroidetes(100);Bacteroidia(100);Flavobacteriales(100);Flavobacteriaceae(100);Flavobacteriaceae_unclassified(100);
Otu00010	11.3837	0.00982203	0.0199715	107.25	126.571	368.333	1018.67	Bacteria(100);Proteobacteria(100);Alphaproteobacteria(100);SAR11_clade(100);Clade_I(100);Clade_Ia(100);
Otu00011	24.0718	2.41327e-05	0.000295088	13.25	3065.36	18	13	Bacteria(100);Proteobacteria(99);Alphaproteobacteria(98);Alphaproteobacteria_unclassified(98);Alphaproteobacteria_unclassified(98);Alphaproteobacteria_unclassified(98);
Otu00013	24.7837	1.71344e-05	0.000295088	17.25	2983.64	24.3333	20	Bacteria(100);Bacteroidetes(100);Bacteroidia(100);Flavobacteriales(100);Flavobacteriaceae(100);Polaribacter_3(99);
Otu00014	14.3567	0.0024577	0.00624665	63.75	62.7857	3764.67	14311.7	Bacteria(100);Proteobacteria(100);Gammaproteobacteria(100);UBA10353_marine_group(100);UBA10353_marine_group_fa(100);UBA10353_marine_group_ge(100);
Otu00015	12.6771	0.00538949	0.0117414	14.9167	36.8571	20.3333	17.3333	Bacteria(100);Proteobacteria(100);Gammaproteobacteria(100);Alteromonadales(100);Pseudoalteromonadaceae(100);Pseudoalteromonas(100);
Otu00016	21.4528	8.47709e-05	0.000470093	31.25	97.6429	58	122.667	Bacteria(100);Proteobacteria(100);Gammaproteobacteria(100);Cellvibrionales(100);Porticoccaceae(100);SAR92_clade(100);
Otu00019	20.5594	0.000129955	0.000660602	39.5833	55.1429	2033.67	6910.33	Bacteria(100);Proteobacteria(100);Gammaproteobacteria(100);Oceanospirillales(100);Pseudohongiellaceae(100);Pseudohongiella(100);
Otu00020	10.9824	0.0118216	0.0212798	68.5833	122.571	145.667	366.667	Bacteria(100);Proteobacteria(100);Gammaproteobacteria(100);Thiomicrospirales(100);Thioglobaceae(100);SUP05_cluster(100);
Otu00022	10.2937	0.0162276	0.0274967	71.3333	131.643	212.333	320.333	Bacteria(100);Bacteroidetes(100);Bacteroidia(100);Flavobacteriales(100);Cryomorphaceae(100);uncultured(100);
Otu00023	23.206	3.6581e-05	0.000295088	1413.58	8.07143	6	4.33333	Bacteria(100);Nitrospirae(100);Nitrospira(100);Nitrospirales(100);Nitrospiraceae(100);Nitrospira(100);
Otu00027	16.7315	0.000802525	0.00271967	4.66667	494.143	4.66667	5.33333	Bacteria(100);Proteobacteria(100);Gammaproteobacteria(100);Oceanospirillales(100);Endozoicomonadaceae(100);Kistimonas(100);
Otu00030	13.8527	0.00311265	0.00759487	25.8333	51.2143	165.333	258	Bacteria(100);Bacteroidetes(100);Bacteroidia(100);Flavobacteriales(100);Cryomorphaceae(100);uncultured(100);
Otu00031	23.0887	3.87001e-05	0.000295088	899.583	8.85714	5.33333	6	Bacteria(100);Proteobacteria(100);Gammaproteobacteria(100);Thiomicrospirales(100);Thioglobaceae(100);SUP05_cluster(100);
Otu00032	15.9858	0.00114163	0.00316543	1.83333	560	4	3	Bacteria(100);Bacteria_unclassified(100);Bacteria_unclassified(100);Bacteria_unclassified(100);Bacteria_unclassified(100);Bacteria_unclassified(100);
Otu00033	13.7444	0.00327456	0.00768262	3.33333	576.214	2	2.33333	Bacteria(100);Proteobacteria(100);Alphaproteobacteria(100);Alphaproteobacteria_unclassified(100);Alphaproteobacteria_unclassified(100);Alphaproteobacteria_unclassified(100);
Otu00034	11.0414	0.0115041	0.0212798	11.5833	16.2857	647.667	2600	Bacteria(100);Proteobacteria(100);Gammaproteobacteria(100);Cellvibrionales(99);Cellvibrionales_unclassified(99);Cellvibrionales_unclassified(99);
Otu00036	9.23636	0.0263079	0.0422312	13.75	23.2143	23.3333	44	Bacteria(100);Bacteroidetes(100);Bacteroidia(100);Flavobacteriales(100);NS9_marine_group(100);NS9_marine_group_ge(100);
Otu00037	11.9106	0.00769585	0.0161878	0.583333	260.357	4.33333	1.66667	Bacteria(100);Proteobacteria(85);Gammaproteobacteria(53);Gammaproteobacteria_unclassified(53);Gammaproteobacteria_unclassified(53);Gammaproteobacteria_unclassified(53);
Otu00038	22.6726	4.72525e-05	0.000298841	446.583	1.64286	1	2	Bacteria(100);Nitrospirae(97);Nitrospira(97);Nitrospirales(97);Nitrospiraceae(97);Nitrospira(97);
Otu00042	8.95299	0.0299225	0.0468018	23.6667	71.4286	91	47.6667	Bacteria(100);Bacteroidetes(100);Bacteroidia(100);Flavobacteriales(100);Flavobacteriaceae(100);uncultured(100);
Otu00043	15.1438	0.00169779	0.00450283	309.583	1.21429	1.33333	1	Bacteria(100);Bacteria_unclassified(100);Bacteria_unclassified(100);Bacteria_unclassified(100);Bacteria_unclassified(100);Bacteria_unclassified(100);
Otu00044	15.9974	0.00113536	0.00316543	3.25	6.78571	6.33333	24.6667	Bacteria(100);Proteobacteria(100);Gammaproteobacteria(100);SAR86_clade(100);SAR86_clade_fa(100);SAR86_clade_ge(100);
Otu00045	17.5752	0.000538101	0.00234458	1.41667	249.714	1.33333	2.33333	Bacteria(100);Proteobacteria(100);Alphaproteobacteria(100);Alphaproteobacteria_unclassified(73);Alphaproteobacteria_unclassified(73);Alphaproteobacteria_unclassified(73);
Otu00046	17.3608	0.000595684	0.00242245	2.41667	16.2143	4.33333	7.66667	Bacteria(100);Proteobacteria(100);Gammaproteobacteria(100);OM182_clade(100);OM182_clade_fa(100);OM182_clade_ge(100);
Otu00047	10.7658	0.0130618	0.0227649	9.08333	20.5	1	1.33333	Bacteria(100);Proteobacteria(100);Gammaproteobacteria(100);Alteromonadales(100);Colwelliaceae(100);Colwellia(99);
Otu00049	8.7683	0.0325354	0.0496165	4.83333	6.85714	7.33333	31.3333	Bacteria(100);Proteobacteria(100);Alphaproteobacteria(100);SAR11_clade(100);uncultured(100);uncultured_ge(100);
Otu00051	23.2268	3.62171e-05	0.000295088	256.583	1.71429	2.66667	4	Bacteria(100);Proteobacteria(100);Gammaproteobacteria(100);Gammaproteobacteria_unclassified(100);Gammaproteobacteria_unclassified(100);Gammaproteobacteria_unclassified(100);
Otu00053	10.9752	0.0118609	0.0212798	8.25	12.4286	88	828.667	Bacteria(100);Bacteroidetes(100);Bacteroidia(100);Flavobacteriales(100);Flavobacteriaceae(100);Polaribacter_4(97);
Otu00054	16.5549	0.000872464	0.00272696	6.58333	28.5	7	11.6667	Bacteria(100);Proteobacteria(100);Alphaproteobacteria(100);Rhodobacterales(100);Rhodobacteraceae(100);Ascidiaceihabitans(99);
Otu00055	12.8625	0.00494365	0.011169	18.9167	53.3571	17.3333	12.6667	Bacteria(100);Proteobacteria(100);Gammaproteobacteria(100);Cellvibrionales(100);Halieaceae(100);OM60(NOR5)_clade(99);
Otu00056	18.6468	0.000323438	0.00151767	224.833	2.21429	0.666667	2	Bacteria(100);Proteobacteria(100);Gammaproteobacteria(100);Gammaproteobacteria_unclassified(75);Gammaproteobacteria_unclassified(75);Gammaproteobacteria_unclassified(75);
Otu00061	9.95301	0.0189698	0.0312745	2.5	13	2	7.33333	Bacteria(100);Cyanobacteria(100);Oxyphotobacteria(100);Oxyphotobacteria_unclassified(100);Oxyphotobacteria_unclassified(100);Oxyphotobacteria_unclassified(100);
DENDRILLA VS THE WORLD
OTU	Test-Statistic	P	FDR_P	Dant_mean	SpongeSW_mean	taxonomy
Otu00001	0	0.000999001	0.00677101	24396.5	523.7	Bacteria(100);Proteobacteria(100);Gammaproteobacteria(100);Oceanospirillales(100);Nitrincolaceae(100);uncultured(100);
Otu00003	50	0.000999001	0.00677101	48.3571	5757.6	Archaea(100);Thaumarchaeota(100);Nitrososphaeria(100);Nitrosopumilales(100);Nitrosopumilaceae(100);Candidatus_Nitrosopumilus(100);
Otu00004	0	0.000999001	0.00677101	8464.43	39.8667	Bacteria(100);Proteobacteria(100);Alphaproteobacteria(100);Puniceispirillales(100);SAR116_clade(100);SAR116_clade_ge(100);
Otu00005	91	0.004995	0.0276996	1030.64	3943.33	Bacteria(100);Bacteroidetes(100);Bacteroidia(100);Flavobacteriales(100);Flavobacteriaceae(100);Polaribacter_1(94);
Otu00009	66	0.000999001	0.00677101	4140.14	24.8333	Bacteria(100);Bacteroidetes(100);Bacteroidia(100);Flavobacteriales(100);Flavobacteriaceae(100);Flavobacteriaceae_unclassified(100);
Otu00011	0	0.000999001	0.00677101	3065.36	16.0333	Bacteria(100);Proteobacteria(99);Alphaproteobacteria(98);Alphaproteobacteria_unclassified(98);Alphaproteobacteria_unclassified(98);Alphaproteobacteria_unclassified(98);
Otu00013	6.5	0.000999001	0.00677101	2983.64	26.2333	Bacteria(100);Bacteroidetes(100);Bacteroidia(100);Flavobacteriales(100);Flavobacteriaceae(100);Polaribacter_3(99);
Otu00027	34.5	0.000999001	0.00677101	494.143	4.93333	Bacteria(100);Proteobacteria(100);Gammaproteobacteria(100);Oceanospirillales(100);Endozoicomonadaceae(100);Kistimonas(100);
Otu00032	53.5	0.000999001	0.00677101	560	2.7	Bacteria(100);Bacteria_unclassified(100);Bacteria_unclassified(100);Bacteria_unclassified(100);Bacteria_unclassified(100);Bacteria_unclassified(100);
Otu00033	68	0.001998	0.0121878	576.214	3.63333	Bacteria(100);Proteobacteria(100);Alphaproteobacteria(100);Alphaproteobacteria_unclassified(100);Alphaproteobacteria_unclassified(100);Alphaproteobacteria_unclassified(100);
Otu00039	112.5	0.00799201	0.040626	296.286	0.833333	Bacteria(100);Proteobacteria(100);Alphaproteobacteria(100);Alphaproteobacteria_unclassified(100);Alphaproteobacteria_unclassified(100);Alphaproteobacteria_unclassified(100);
Otu00045	38	0.000999001	0.00677101	249.714	1.8	Bacteria(100);Proteobacteria(100);Alphaproteobacteria(100);Alphaproteobacteria_unclassified(73);Alphaproteobacteria_unclassified(73);Alphaproteobacteria_unclassified(73);
Otu00051	107	0.00899101	0.0421886	1.71429	104.067	Bacteria(100);Proteobacteria(100);Gammaproteobacteria(100);Gammaproteobacteria_unclassified(100);Gammaproteobacteria_unclassified(100);Gammaproteobacteria_unclassified(100);
SPHAEROTYLUS VS THE WORLD
OTU	Test-Statistic	P	FDR_P	Sant_mean	SpongeSW_mean	taxonomy
Otu00001	6	0.000999001	0.00184664	194.167	11091.6	Bacteria(100);Proteobacteria(100);Gammaproteobacteria(100);Oceanospirillales(100);Nitrincolaceae(100);uncultured(100);
Otu00002	14.5	0.000999001	0.00184664	16459.7	122.938	Bacteria(100);Proteobacteria(100);Gammaproteobacteria(100);UBA10353_marine_group(100);UBA10353_marine_group_fa(100);UBA10353_marine_group_ge(100);
Otu00003	43	0.000999001	0.00184664	9989	1673.03	Archaea(100);Thaumarchaeota(100);Nitrososphaeria(100);Nitrosopumilales(100);Nitrosopumilaceae(100);Candidatus_Nitrosopumilus(100);
Otu00004	46	0.000999001	0.00184664	34.4167	3727.66	Bacteria(100);Proteobacteria(100);Alphaproteobacteria(100);Puniceispirillales(100);SAR116_clade(100);SAR116_clade_ge(100);
Otu00007	0	0.000999001	0.00184664	8925	66.2812	Bacteria(100);Proteobacteria(100);Gammaproteobacteria(100);Gammaproteobacteria_unclassified(100);Gammaproteobacteria_unclassified(100);Gammaproteobacteria_unclassified(100);
Otu00008	50.5	0.000999001	0.00184664	263.083	2976.34	Bacteria(100);Proteobacteria(100);Gammaproteobacteria(100);Oceanospirillales(100);Nitrincolaceae(100);uncultured(100);
Otu00009	56.5	0.000999001	0.00184664	17.6667	1827.97	Bacteria(100);Bacteroidetes(100);Bacteroidia(100);Flavobacteriales(100);Flavobacteriaceae(100);Flavobacteriaceae_unclassified(100);
Otu00010	69	0.000999001	0.00184664	107.25	2471.62	Bacteria(100);Proteobacteria(100);Alphaproteobacteria(100);SAR11_clade(100);Clade_I(100);Clade_Ia(100);
Otu00011	49	0.000999001	0.00184664	13.25	1351.16	Bacteria(100);Proteobacteria(99);Alphaproteobacteria(98);Alphaproteobacteria_unclassified(98);Alphaproteobacteria_unclassified(98);Alphaproteobacteria_unclassified(98);
Otu00012	77.5	0.003996	0.00658801	4126.08	21.9062	Bacteria(100);Proteobacteria(100);Gammaproteobacteria(100);UBA10353_marine_group(100);UBA10353_marine_group_fa(100);UBA10353_marine_group_ge(100);
Otu00013	24	0.000999001	0.00184664	17.25	1323.47	Bacteria(100);Bacteroidetes(100);Bacteroidia(100);Flavobacteriales(100);Flavobacteriaceae(100);Polaribacter_3(99);
Otu00015	56.5	0.000999001	0.00184664	14.9167	924.281	Bacteria(100);Proteobacteria(100);Gammaproteobacteria(100);Alteromonadales(100);Pseudoalteromonadaceae(100);Pseudoalteromonas(100);
Otu00016	10	0.000999001	0.00184664	31.25	1044.94	Bacteria(100);Proteobacteria(100);Gammaproteobacteria(100);Cellvibrionales(100);Porticoccaceae(100);SAR92_clade(100);
Otu00018	89	0.00799201	0.0116074	125.917	1048.34	Bacteria(100);Proteobacteria(100);Alphaproteobacteria(100);Rhodobacterales(100);Rhodobacteraceae(100);Sulfitobacter(89);
Otu00019	38.5	0.000999001	0.00184664	39.5833	941.125	Bacteria(100);Proteobacteria(100);Gammaproteobacteria(100);Oceanospirillales(100);Pseudohongiellaceae(100);Pseudohongiella(100);
Otu00020	64.5	0.000999001	0.00184664	68.5833	777.656	Bacteria(100);Proteobacteria(100);Gammaproteobacteria(100);Thiomicrospirales(100);Thioglobaceae(100);SUP05_cluster(100);
Otu00022	63.5	0.000999001	0.00184664	71.3333	797.844	Bacteria(100);Bacteroidetes(100);Bacteroidia(100);Flavobacteriales(100);Cryomorphaceae(100);uncultured(100);
Otu00023	0	0.000999001	0.00184664	1413.58	7.59375	Bacteria(100);Nitrospirae(100);Nitrospira(100);Nitrospirales(100);Nitrospiraceae(100);Nitrospira(100);
Otu00024	78	0.004995	0.0080183	68.75	449.219	Bacteria(100);Proteobacteria(100);Alphaproteobacteria(100);Rhodobacterales(100);Rhodobacteraceae(100);Planktomarina(95);
Otu00025	97	0.00999001	0.0138498	83.8333	471.438	Bacteria(100);Proteobacteria(100);Alphaproteobacteria(100);Rhodobacterales(100);Rhodobacteraceae(100);Loktanella(100);
Otu00026	90	0.00599401	0.00914086	82.1667	364.062	Bacteria(100);Bacteroidetes(100);Bacteroidia(100);Flavobacteriales(100);Flavobacteriaceae(100);Ulvibacter(100);
Otu00027	112	0.035964	0.0438761	4.66667	219.062	Bacteria(100);Proteobacteria(100);Gammaproteobacteria(100);Oceanospirillales(100);Endozoicomonadaceae(100);Kistimonas(100);
Otu00029	79	0.001998	0.00348223	14.1667	412.25	Bacteria(100);Proteobacteria(100);Gammaproteobacteria(100);Alteromonadales(100);Alteromonadaceae(100);Paraglaciecola(100);
Otu00030	67.5	0.000999001	0.00184664	25.8333	410.781	Bacteria(100);Bacteroidetes(100);Bacteroidia(100);Flavobacteriales(100);Cryomorphaceae(100);uncultured(100);
Otu00031	0	0.000999001	0.00184664	899.583	8.0625	Bacteria(100);Proteobacteria(100);Gammaproteobacteria(100);Thiomicrospirales(100);Thioglobaceae(100);SUP05_cluster(100);
Otu00032	68	0.000999001	0.00184664	1.83333	246.844	Bacteria(100);Bacteria_unclassified(100);Bacteria_unclassified(100);Bacteria_unclassified(100);Bacteria_unclassified(100);Bacteria_unclassified(100);
Otu00035	93	0.00699301	0.0104042	30.5	250.812	Bacteria(100);Bacteroidetes(100);Bacteroidia(100);Flavobacteriales(100);Flavobacteriaceae(100);NS5_marine_group(100);
Otu00036	63	0.000999001	0.00184664	13.75	199.938	Bacteria(100);Bacteroidetes(100);Bacteroidia(100);Flavobacteriales(100);NS9_marine_group(100);NS9_marine_group_ge(100);
Otu00037	104.5	0.017982	0.0228521	0.583333	114.75	Bacteria(100);Proteobacteria(85);Gammaproteobacteria(53);Gammaproteobacteria_unclassified(53);Gammaproteobacteria_unclassified(53);Gammaproteobacteria_unclassified(53);
Otu00038	0	0.000999001	0.00184664	446.583	1.59375	Bacteria(100);Nitrospirae(97);Nitrospira(97);Nitrospirales(97);Nitrospiraceae(97);Nitrospira(97);
Otu00040	97	0.00899101	0.0127547	397.833	0.875	Archaea(100);Thaumarchaeota(100);Nitrososphaeria(100);Nitrosopumilales(100);Nitrosopumilaceae(100);Candidatus_Nitrosopumilus(100);
Otu00041	106.5	0.017982	0.0228521	394	1.6875	Bacteria(100);Actinobacteria(98);Actinobacteria_unclassified(98);Actinobacteria_unclassified(98);Actinobacteria_unclassified(98);Actinobacteria_unclassified(98);
Otu00042	61	0.000999001	0.00184664	23.6667	163.594	Bacteria(100);Bacteroidetes(100);Bacteroidia(100);Flavobacteriales(100);Flavobacteriaceae(100);uncultured(100);
Otu00043	38	0.000999001	0.00184664	309.583	1.40625	Bacteria(100);Bacteria_unclassified(100);Bacteria_unclassified(100);Bacteria_unclassified(100);Bacteria_unclassified(100);Bacteria_unclassified(100);
Otu00044	35	0.000999001	0.00184664	3.25	141	Bacteria(100);Proteobacteria(100);Gammaproteobacteria(100);SAR86_clade(100);SAR86_clade_fa(100);SAR86_clade_ge(100);
Otu00045	102	0.013986	0.0185467	1.41667	110.406	Bacteria(100);Proteobacteria(100);Alphaproteobacteria(100);Alphaproteobacteria_unclassified(73);Alphaproteobacteria_unclassified(73);Alphaproteobacteria_unclassified(73);
Otu00046	22	0.000999001	0.00184664	2.41667	142.969	Bacteria(100);Proteobacteria(100);Gammaproteobacteria(100);OM182_clade(100);OM182_clade_fa(100);OM182_clade_ge(100);
Otu00047	114	0.03996	0.0477953	9.08333	99.9688	Bacteria(100);Proteobacteria(100);Gammaproteobacteria(100);Alteromonadales(100);Colwelliaceae(100);Colwellia(99);
Otu00048	67.5	0.000999001	0.00184664	6.91667	91.2188	Bacteria(100);Proteobacteria(100);Gammaproteobacteria(100);Betaproteobacteriales(100);Methylophilaceae(100);OM43_clade(100);
Otu00049	85	0.00599401	0.00914086	4.83333	110.062	Bacteria(100);Proteobacteria(100);Alphaproteobacteria(100);SAR11_clade(100);uncultured(100);uncultured_ge(100);
Otu00050	100	0.011988	0.0162504	11.4167	101.906	Bacteria(100);Proteobacteria(100);Alphaproteobacteria(100);Puniceispirillales(100);SAR116_clade(100);SAR116_clade_ge(100);
Otu00051	0	0.000999001	0.00184664	256.583	2.09375	Bacteria(100);Proteobacteria(100);Gammaproteobacteria(100);Gammaproteobacteria_unclassified(100);Gammaproteobacteria_unclassified(100);Gammaproteobacteria_unclassified(100);
Otu00052	78.5	0.002997	0.00507826	2.75	77.1875	Bacteria(100);Proteobacteria(100);Gammaproteobacteria(100);Alteromonadales(100);Colwelliaceae(100);Colwellia(100);
Otu00053	75	0.001998	0.00348223	8.25	112.75	Bacteria(100);Bacteroidetes(100);Bacteroidia(100);Flavobacteriales(100);Flavobacteriaceae(100);Polaribacter_4(97);
Otu00054	31.5	0.000999001	0.00184664	6.58333	100.938	Bacteria(100);Proteobacteria(100);Alphaproteobacteria(100);Rhodobacterales(100);Rhodobacteraceae(100);Ascidiaceihabitans(99);
Otu00055	54	0.000999001	0.00184664	18.9167	77.0938	Bacteria(100);Proteobacteria(100);Gammaproteobacteria(100);Cellvibrionales(100);Halieaceae(100);OM60(NOR5)_clade(99);
Otu00056	27.5	0.000999001	0.00184664	224.833	2	Bacteria(100);Proteobacteria(100);Gammaproteobacteria(100);Gammaproteobacteria_unclassified(75);Gammaproteobacteria_unclassified(75);Gammaproteobacteria_unclassified(75);
Otu00059	74	0.000999001	0.00184664	14.5	80.7812	Bacteria(100);Proteobacteria(100);Alphaproteobacteria(100);Rhodobacterales(100);Rhodobacteraceae(100);Amylibacter(94);
Otu00060	61.5	0.000999001	0.00184664	1.91667	96.125	Bacteria(100);Proteobacteria(100);Gammaproteobacteria(100);OM182_clade(100);OM182_clade_fa(100);OM182_clade_ge(100);
Otu00061	64	0.000999001	0.00184664	2.5	82.75	Bacteria(100);Cyanobacteria(100);Oxyphotobacteria(100);Oxyphotobacteria_unclassified(100);Oxyphotobacteria_unclassified(100);Oxyphotobacteria_unclassified(100);
Otu00063	113.5	0.033966	0.0422842	2.16667	76.4688	Bacteria(100);Proteobacteria(100);Gammaproteobacteria(100);Cellvibrionales(100);Spongiibacteraceae(100);uncultured(100);
MYCALE VS THE WORLD
OTU	Test-Statistic	P	FDR_P
No significant differences
HEMIGELLIUS VS THE WORLD
OTU	Test-Statistic	P	FDR_P	SpongeSW_mean	Hpil_mean	taxonomy
Otu00003	6	0.003996	0.0487512	3284.02	12920	Archaea(100);Thaumarchaeota(100);Nitrososphaeria(100);Nitrosopumilales(100);Nitrosopumilaceae(100);Candidatus_Nitrosopumilus(100);
Otu00014	0	0.000999001	0.0152348	331.22	14311.7	Bacteria(100);Proteobacteria(100);Gammaproteobacteria(100);UBA10353_marine_group(100);UBA10353_marine_group_fa(100);UBA10353_marine_group_ge(100);
Otu00019	1	0.000999001	0.0152348	240.488	6910.33	Bacteria(100);Proteobacteria(100);Gammaproteobacteria(100);Oceanospirillales(100);Pseudohongiellaceae(100);Pseudohongiella(100);
Otu00034	1	0.000999001	0.0152348	60.1707	2600	Bacteria(100);Proteobacteria(100);Gammaproteobacteria(100);Cellvibrionales(99);Cellvibrionales_unclassified(99);Cellvibrionales_unclassified(99);
Otu00053	0	0.000999001	0.0152348	29.7805	828.667	Bacteria(100);Bacteroidetes(100);Bacteroidia(100);Flavobacteriales(100);Flavobacteriaceae(100);Polaribacter_4(97);
